# Structural basis of selective phospholipid recognition and local membrane deformation by CTL1

**DOI:** 10.64898/2026.10.02.755950

**Authors:** Hanxing Jiang, Adrián Martínez-Jiménez, Kazi Amirul Hossain, Haigang Song, Borja Ochoa-Lizarralde, Jorge Pedro López-Alonso, Guillem Pont-Espinós, Raúl Estevez, Modesto Orozco, Carol V. Robinson, Iban Ubarretxena-Belandia, Igor Tascón, Ekaitz Errasti-Murugarren

**Affiliations:** Instituto Biofisika (UPV/EHU, CSIC), Leioa, Spain; Physiological Sciences Department, IDIBELL-Institute of Neurosciences, School of Medicine and Health Sciences, University of Barcelona, Bellvitge Campus. L’Hospitalet de Llobregat, Spain; Institute for Research in Biomedicine (IRB Barcelona), The Barcelona Institute of Science and Technology (BIST), Baldiri Reixac 10, E-08028, Barcelona, Spain; Kavli Institute for Nanoscience Discovery, Dorothy Crowfoot Hodgkin Building, University of Oxford, OX1 3QU, United Kingdom; Department of Chemistry, University of Oxford, OX1 3TA, United Kingdom; Basque Resource for Electron Microscopy, Leioa, Spain; Center for Biomedical Network Research of Rare Diseases (CIBERER U-731), ISCIII, Madrid, Spain; Ikerbasque Foundation for Science, Bilbao, Spain

**Author notes:** Corresponding authors (I.U-B), (I.T), (E.E-M).

**Keywords:** SLC44A1, cryo-electron microscopy, phospholipid-binding protein, membrane remodelling

## Abstract

The physiological function of the human choline transporter-like protein CTL1 (SLC44A1) remains elusive despite its implication in key pathophysiological processes. Here we combine cryo-electron microscopy, native mass spectrometry, lipidomics, molecular dynamics simulations and functional assays to characterise the molecular basis of phospholipid recognition by CTL1 and explore its potential molecular role. High-resolution structures of CTL1 in both monomeric and dimeric states reveal a broad amphipathic cavity and an extracellular domain that accommodate multiple phospholipid species, identifying phosphatidylethanolamine, phosphatidylserine, phosphatidylinositol and phosphatidic acid as endogenous CTL1 ligands. Molecular dynamics simulations show spontaneous phospholipid recruitment into these conserved binding sites accompanied by membrane thinning, curvature and local phospholipid reorganisation, with membrane deformation being enhanced upon dimerisation. Functional analyses in mammalian cells and in reconstituted proteoliposomes failed to detect CTL1-mediated choline transport, supporting a function distinct from canonical choline uptake. Together, our findings suggest that CTL1 acts as a phospholipid-binding protein capable of locally deforming the membrane and provide a structural framework linking phospholipid recognition to membrane organisation. These results offer new insights into potential mechanisms underlying the altered phospholipid homeostasis associated with CTL1 dysfunction in neurological diseases and cancer.
