## Supplementary Table 1 for "Structural basis of selective phospholipid recognition and local membrane deformation by CTL1"

### Sheet: Sheet 1 - msa_aa_variety_percen
msa_aa_variety_percentage
The table details the residue variety in % for each position in the query sequence.
Each column shows the % for that amino-acid, found in position ('pos') in the MSA.
In case there are residues which are not a standard amino-acid in the MSA, they are represented under column 'OTHER'
pos	A	C	D	E	F	G	H	I	K	L	M	N	P	Q	R	S	T	V	W	Y	OTHER	MAX ACID	ConSurf grade
16	0	0	0	0	0	0	0	0	0	0	0	0	0	1299	98701	0	0	0	0	0	0	R 98.701	9
17	2439	0	21951	64634	0	0	0	0	3659	0	0	0	1220	6098	0	0	0	0	0	0	0	E 64.634	4
18	0	0	0	0	0	0	0	0	0	0	0	0	0	0	0	0	0	0	100000	0	0	W 100	9
19	0	0	0	1111	0	1111	0	0	34444	0	0	3333	0	0	54444	3333	2222	0	0	0	0	R 54.444	6
20	0	0	0	0	0	0	0	0	0	2041	0	0	97959	0	0	0	0	0	0	0	0	P 97.959	9
21	0	0	0	0	0	0	1020	2041	1020	59184	0	0	0	18367	3061	1020	3061	11224	0	0	0	L 59.184	5
22	2041	0	0	51020	0	0	2041	23469	8163	4082	2041	0	0	0	4082	0	0	3061	0	0	0	E 51.02	6
23	0	0	24490	20408	0	0	2041	0	2041	1020	0	11224	1020	7143	0	0	1020	0	0	29592	0	Y 29.592	3
24	0	0	0	0	0	0	6061	0	1010	0	0	0	0	0	92929	0	0	0	0	0	0	R 92.929	8
25	0	4040	0	1010	0	9091	1010	0	31313	0	0	2020	0	1010	5051	44444	1010	0	0	0	0	S 44.444	5
26	0	96970	0	0	0	0	0	0	0	0	0	0	0	0	1010	0	0	0	0	1010	1010	C 96.97	9
27	0	0	0	0	0	0	0	0	0	0	0	0	0	0	3030	0	96970	0	0	0	0	T 96.97	9
28	0	0	100000	0	0	0	0	0	0	0	0	0	0	0	0	0	0	0	0	0	0	D 100	5
29	1010	0	0	0	0	0	0	44444	1010	16162	0	0	8081	0	0	0	15152	14141	0	0	0	I 44.444	2
30	6061	0	0	0	3030	0	0	5051	0	18182	1010	0	55556	0	0	0	5051	6061	0	0	0	P 55.556	5
31	1010	4040	0	0	3030	0	0	1010	0	0	0	0	2020	0	0	0	0	5051	83838	0	0	W 83.838	7
32	0	2020	0	0	17172	0	0	0	0	79798	0	0	0	0	0	0	1010	0	0	0	0	L 79.798	4
33	1010	0	0	0	8081	1010	0	30303	0	47475	2020	0	0	0	0	1010	1010	8081	0	0	0	L 47.475	3
34	1010	0	0	0	1010	0	0	24242	0	56566	0	0	0	0	0	0	0	17172	0	0	0	L 56.566	8
35	1010	0	0	0	95960	0	0	0	0	1010	0	0	0	0	0	0	0	0	0	2020	0	F 95.96	3
36	5051	1010	0	0	34343	1010	0	18182	0	5051	2020	0	0	0	0	3030	20202	10101	0	0	0	F 34.343	3
37	6061	1010	0	0	5051	0	0	8081	0	68687	0	0	0	0	0	0	0	11111	0	0	0	L 68.687	8
38	0	0	0	0	94949	0	0	0	0	0	0	0	0	0	0	0	0	0	0	5051	0	F 94.949	5
39	0	47475	0	0	1010	0	0	2020	0	7071	0	4040	0	0	0	0	0	0	38384	0	0	C 47.475	3
40	13000	6000	0	0	5000	4000	0	29000	0	1000	0	0	0	0	0	3000	17000	22000	0	0	0	I 29	9
41	0	0	0	0	0	98020	0	0	0	0	0	0	0	0	0	990	0	990	0	0	0	G 98.02	8
42	0	0	980	0	0	0	0	0	0	31373	65686	0	0	0	980	0	0	0	980	0	0	M 65.686	4
43	11429	952	0	0	952	28571	0	12381	0	6667	24762	0	0	0	0	0	0	14286	0	0	0	G 28.571	4
44	1802	19820	0	0	56757	2703	0	901	0	4505	0	0	0	0	0	9009	0	1802	0	2703	0	F 56.757	7
45	0	0	0	0	901	0	0	88288	0	3604	0	0	0	0	0	0	0	7207	0	0	0	I 88.288	5
46	18750	46429	0	0	0	2679	0	1786	0	893	10714	0	0	0	0	4464	14286	0	0	0	0	C 46.429	6
47	9821	0	0	0	0	81250	0	893	0	0	0	0	0	0	0	893	0	3571	0	3571	0	G 81.25	5
48	0	0	0	0	50893	0	0	893	0	893	0	0	0	0	1786	893	0	0	0	44643	0	F 50.893	6
49	33929	893	0	0	0	3571	0	0	0	0	0	0	8036	0	0	40179	13393	0	0	0	0	S 40.179	5
50	1786	0	0	0	1786	0	0	47321	0	5357	0	0	0	0	0	0	0	43750	0	0	0	I 47.321	4
51	45536	0	893	0	0	0	0	1786	1786	1786	8036	893	0	0	0	6250	9821	22321	0	893	0	A 45.536	6
52	33036	0	0	0	1786	0	1786	0	2679	893	0	2679	0	3571	0	3571	46429	2679	0	893	0	T 46.429	9
53	0	0	0	0	0	100000	0	0	0	0	0	0	0	0	0	0	0	0	0	0	0	G 100	7
54	64286	0	10714	0	0	18750	893	0	0	0	0	2679	0	0	893	1786	0	0	0	0	0	A 64.286	7
55	77679	0	0	0	0	1786	0	0	0	893	0	0	6250	0	0	893	10714	1786	0	0	0	A 77.679	4
56	18750	0	1786	18750	7143	17857	0	0	0	1786	893	893	0	2679	0	25000	0	893	893	2679	0	S 25	9
57	0	0	0	0	0	0	0	0	0	0	0	0	0	0	100000	0	0	0	0	0	0	R 100	8
58	0	0	0	0	893	0	0	1786	0	96429	0	0	0	0	0	0	0	893	0	0	0	L 96.429	5
59	0	0	0	0	0	0	0	24779	0	23009	0	0	0	0	0	0	0	52212	0	0	0	V 52.212	5
60	0	0	0	0	45133	0	1770	0	0	8850	0	2655	0	0	885	28319	0	0	0	12389	0	F 45.133	9
61	0	0	0	0	0	100000	0	0	0	0	0	0	0	0	0	0	0	0	0	0	0	G 100	8
62	0	0	0	0	885	0	0	0	0	0	0	0	0	0	0	0	3540	4425	0	91150	0	Y 91.15	9
63	0	0	100000	0	0	0	0	0	0	0	0	0	0	0	0	0	0	0	0	0	0	D 100	9
64	0	0	885	0	0	0	0	0	0	0	0	0	0	0	0	98230	885	0	0	0	0	S 98.23	6
65	0	0	0	0	37168	0	0	0	0	0	0	0	0	0	0	0	0	0	2655	60177	0	Y 60.177	9
66	0	0	0	0	0	100000	0	0	0	0	0	0	0	0	0	0	0	0	0	0	0	G 100	9
67	0	0	0	0	0	0	0	0	0	0	0	100000	0	0	0	0	0	0	0	0	0	N 100	7
68	0	0	0	0	0	0	0	25664	0	0	885	0	0	0	0	0	47788	25664	0	0	0	T 47.788	9
69	0	100000	0	0	0	0	0	0	0	0	0	0	0	0	0	0	0	0	0	0	0	C 100	8
70	0	0	7080	0	0	88496	885	0	0	0	0	3540	0	0	0	0	0	0	0	0	0	G 88.496	4
71	885	0	0	5310	0	0	1770	0	18584	0	0	0	0	39823	30973	1770	0	885	0	0	0	Q 39.823	4
72	885	0	7080	885	0	0	0	0	51327	0	885	10619	0	0	22124	885	4425	885	0	0	0	K 51.327	9
73	0	0	0	0	0	0	0	0	0	0	0	100000	0	0	0	0	0	0	0	0	0	N 100	4
74	7965	0	3540	13274	0	885	885	0	2655	0	2655	885	0	885	0	34513	28319	2655	0	885	0	S 34.513	2
75	5310	0	0	6195	0	0	0	885	24779	885	0	885	49558	5310	5310	0	0	0	0	885	0	P 49.558	6
76	0	0	0	0	0	0	0	48673	0	9735	1770	0	0	0	0	0	0	39823	0	0	0	I 48.673	2
77	5310	0	7965	54867	0	885	0	0	6195	0	0	3540	11504	885	0	1770	885	6195	0	0	0	E 54.867	6
78	3540	0	2655	0	0	80531	0	0	0	885	0	10619	0	885	0	885	0	0	0	0	0	G 80.531	6
79	36283	0	0	0	885	0	885	21239	885	1770	0	885	0	0	0	1770	0	35398	0	0	0	A 36.283	4
80	3540	0	1770	11504	885	0	0	885	885	885	0	1770	51327	0	15044	7965	1770	1770	0	0	0	P 51.327	4
81	0	0	0	885	4425	0	2655	0	885	75221	0	10619	0	885	0	885	0	0	0	3540	0	L 75.221	9
82	0	0	0	0	0	0	0	0	0	0	0	0	0	0	0	99115	0	885	0	0	0	S 99.115	9
83	0	0	0	0	0	99115	0	0	0	0	0	885	0	0	0	0	0	0	0	0	0	G 99.115	3
84	885	0	0	0	885	0	0	1770	6195	25664	6195	0	0	38053	20354	0	0	0	0	0	0	Q 38.053	8
85	0	0	88496	0	0	0	0	0	0	0	0	10619	0	0	0	885	0	0	0	0	0	D 88.496	6
86	0	0	0	0	0	0	23684	0	0	5263	56140	877	0	10526	877	0	2632	0	0	0	0	M 56.14	6
87	862	0	0	1724	0	0	0	862	6897	0	0	0	0	0	8621	3448	76724	862	0	0	0	T 76.724	3
88	0	0	19828	10345	0	12931	3448	0	4310	15517	0	20690	0	5172	862	5172	1724	0	0	0	0	N 20.69	4
89	0	0	0	0	0	0	1724	0	50000	862	0	15517	862	0	30172	0	0	0	0	862	0	K 50	4
90	0	0	0	0	0	855	0	0	74359	855	855	855	5128	3419	8547	855	4274	0	0	0	0	K 74.359	3
91	0	0	0	0	17094	0	23932	0	855	855	0	1709	0	1709	1709	0	0	0	0	52137	0	Y 52.137	8
92	0	0	0	0	0	855	0	855	0	5128	855	0	0	855	0	0	1709	89744	0	0	0	V 89.744	9
93	0	0	0	0	98291	855	0	0	0	855	0	0	0	0	0	0	0	0	0	0	0	F 98.291	6
94	0	0	0	0	90598	0	1709	1709	0	0	0	0	1709	0	0	0	0	855	855	2564	0	F 90.598	6
95	0	0	0	0	2564	0	0	855	0	70085	24786	0	0	0	0	0	0	855	0	855	0	L 70.085	6
96	0	0	55556	3419	0	0	0	0	855	0	0	37607	0	0	0	1709	855	0	0	0	0	D 55.556	6
97	2564	0	0	0	0	0	0	4274	0	855	1709	0	49573	855	0	30769	2564	5983	0	855	0	P 49.573	7
98	0	96117	971	0	0	971	0	0	0	0	0	971	0	0	0	0	971	0	0	0	0	C 96.117	4
99	0	0	3883	0	971	1942	2913	0	2913	0	0	70874	971	0	971	8738	1942	0	0	3883	0	N 70.874	3
100	0	0	0	0	3883	0	0	30097	0	53398	3883	0	1942	971	971	0	0	3883	0	971	0	L 53.398	5
101	2913	0	61165	28155	0	971	0	971	1942	0	0	0	0	971	971	971	971	0	0	0	0	D 61.165	1
102	4854	0	0	1942	4854	971	0	32039	0	27184	7767	0	971	0	0	971	5825	12621	0	0	0	I 32.039	2
103	0	0	0	2913	971	0	0	24272	18447	6796	0	1942	0	10680	4854	1942	4854	22330	0	0	0	I 24.272	1
104	1724	0	18103	3448	862	1724	6034	0	3448	2586	1724	26724	862	15517	5172	9483	862	0	862	862	0	N 26.724	3
105	0	0	3478	3478	870	3478	2609	0	870	17391	4348	3478	0	3478	46957	870	870	6087	870	870	0	R 46.957	4
106	0	0	0	1724	0	862	0	0	62931	862	862	0	10345	3448	15517	862	862	862	862	0	0	K 62.931	4
107	1724	0	3448	862	6034	0	0	61207	1724	12931	0	862	3448	0	0	1724	862	5172	0	0	0	I 61.207	3
108	0	0	5128	2564	0	9402	0	0	41026	855	0	13675	855	855	7692	13675	4274	0	0	0	0	K 41.026	8
109	0	0	855	0	0	0	0	0	0	0	0	0	4274	0	1709	89744	2564	0	0	0	855	S 89.744	1
110	855	0	0	1709	0	0	0	19658	3419	22222	17949	0	855	0	855	0	15385	16239	0	855	0	L 22.222	5
111	63559	1695	0	1695	0	0	0	1695	1695	847	847	0	0	847	2542	13559	847	8475	1695	0	0	A 63.559	7
112	0	0	0	0	0	0	0	13559	0	82203	847	0	847	0	0	0	847	1695	0	0	0	L 82.203	9
113	847	99153	0	0	0	0	0	0	0	0	0	0	0	0	0	0	0	0	0	0	0	C 99.153	9
114	0	0	0	0	0	0	0	1695	0	2542	0	0	0	0	0	0	0	95763	0	0	0	V 95.763	5
115	12712	0	0	3390	847	0	0	0	847	847	0	6780	0	847	847	69492	2542	0	847	0	0	S 69.492	3
116	7627	0	0	5085	0	847	1695	0	24576	11017	0	0	0	5085	10169	30508	2542	847	0	0	0	S 30.508	9
117	0	99153	0	0	0	0	0	0	0	0	0	847	0	0	0	0	0	0	0	0	0	C 99.153	9
118	0	0	0	0	0	0	0	0	0	0	0	0	100000	0	0	0	0	0	0	0	0	P 100	1
119	5983	0	15385	22222	0	4274	0	0	0	0	0	5128	5983	17949	8547	10256	4274	0	0	0	0	E 22.222	3
120	5172	0	0	47414	0	0	0	862	6897	862	0	3448	0	6897	6897	1724	15517	4310	0	0	0	E 47.414	3
121	1724	0	5172	42241	0	0	0	0	2586	0	0	862	3448	34483	0	2586	5172	1724	0	0	0	E 42.241	6
122	0	0	0	0	0	0	0	2586	0	87931	7759	0	0	862	0	0	0	862	0	0	0	L 87.931	1
123	4310	0	13793	862	0	0	1724	1724	32759	0	862	22414	0	6034	862	3448	7759	3448	0	0	0	K 32.759	5
124	0	0	3419	855	0	1709	0	855	0	0	0	1709	0	0	0	23932	65812	0	0	1709	0	T 65.812	3
125	0	0	0	0	862	0	1724	4310	862	47414	1724	0	5172	0	0	2586	2586	2586	0	30172	0	L 47.414	1
126	7759	0	2586	42241	0	4310	0	862	4310	1724	0	3448	862	12931	3448	6897	4310	862	0	3448	0	E 42.241	5
127	1709	0	65812	28205	0	0	0	0	0	0	0	0	0	1709	0	2564	0	0	0	0	0	D 65.812	3
128	855	0	0	0	855	0	0	15385	0	41880	855	0	0	0	0	0	0	37607	0	2564	0	L 41.88	4
129	1709	0	855	1709	2564	0	0	855	33333	855	855	0	0	42735	10256	0	1709	855	0	1709	0	Q 42.735	1
130	2586	0	6034	3448	0	1724	4310	862	19828	21552	0	6034	0	7759	13793	8621	3448	0	0	0	0	L 21.552	8
131	0	0	0	0	96552	0	0	0	0	862	0	0	0	0	0	0	0	0	0	2586	0	F 96.552	7
132	84034	0	840	0	1681	840	840	0	0	0	1681	0	0	0	0	9244	840	0	0	0	0	A 84.034	1
133	3333	833	5833	15000	1667	0	0	833	7500	13333	14167	13333	0	6667	10000	1667	4167	1667	0	0	0	E 15	1
134	833	0	1667	2500	0	833	1667	7500	5000	7500	2500	29167	0	8333	3333	5000	16667	5000	833	1667	0	N 29.167	5
135	800	0	1600	1600	800	800	0	0	0	0	0	68000	800	800	0	7200	16000	800	0	800	0	N 68	5
136	800	800	4000	0	0	89600	0	0	800	0	0	3200	0	0	0	800	0	0	0	0	0	G 89.6	8
137	0	0	0	800	0	800	0	0	0	0	0	800	800	0	0	92000	800	3200	0	800	0	S 92	1
138	7200	9600	2400	16800	19200	0	8800	800	2400	8800	0	4800	0	2400	3200	4800	2400	0	0	6400	0	F 19.2	8
139	0	0	0	0	0	0	0	1613	0	97581	0	0	0	0	0	0	0	0	0	806	0	L 97.581	9
140	0	100000	0	0	0	0	0	0	0	0	0	0	0	0	0	0	0	0	0	0	0	C 100	5
141	3226	0	2419	2419	0	0	806	5645	0	1613	806	2419	0	0	5645	47581	1613	25806	0	0	0	S 47.581	9
142	813	0	0	0	0	0	0	0	0	0	0	0	0	0	0	0	0	0	0	99187	0	Y 99.187	4
143	0	0	26016	26016	0	813	813	0	3252	0	0	21138	2439	2439	0	16260	813	0	0	0	0	E 26.016	4
144	0	0	0	0	806	0	0	20161	0	62097	806	0	0	0	0	806	806	14516	0	0	0	L 62.097	1
145	15323	0	6452	806	806	1613	0	0	8871	2419	0	33065	6452	4839	0	12097	5645	0	0	1613	0	N 33.065	2
146	8065	0	806	0	2419	8871	0	8065	0	4839	0	0	32258	806	0	14516	1613	14516	0	3226	0	P 32.258	2
147	7258	0	9677	4032	8065	2419	12903	3226	0	1613	0	1613	1613	0	1613	28226	14516	806	0	2419	0	S 28.226	3
148	0	0	10744	13223	0	0	0	0	14876	0	0	19008	0	9091	17355	12397	2479	826	0	0	0	N 19.008	9
149	0	2500	0	0	0	0	0	0	0	0	0	0	0	0	0	0	0	0	0	97500	0	Y 97.5	5
150	2500	0	2500	1667	0	0	1667	833	0	0	0	0	20833	833	0	5000	61667	2500	0	0	0	T 61.667	3
151	1695	0	3390	1695	0	8475	4237	0	847	15254	0	5932	847	16949	847	24576	10169	3390	0	1695	0	S 24.576	2
152	2542	0	8475	847	0	1695	18644	1695	847	13559	0	22881	1695	2542	2542	15254	5932	0	0	847	0	N 22.881	1
153	2479	0	826	1653	0	1653	0	826	1653	4959	826	0	56198	1653	5785	15702	1653	2479	826	826	0	P 56.198	3
154	2459	0	10656	26230	820	1639	0	0	22131	0	820	15574	0	4098	4098	9836	820	820	0	0	0	E 26.23	3
155	40323	0	806	0	0	1613	0	1613	10484	806	0	3226	0	806	27419	8065	1613	2419	0	806	0	A 40.323	1
156	23967	0	11570	2479	15702	1653	826	1653	4959	4959	0	3306	1653	826	826	16529	4132	1653	0	3306	0	A 23.967	4
157	0	0	5600	16800	0	16000	1600	0	4000	800	0	0	800	1600	1600	22400	26400	2400	0	0	0	T 26.4	4
158	0	0	800	0	2400	0	800	1600	34400	40000	800	800	9600	800	1600	800	800	0	4000	800	0	L 40	9
159	0	97600	0	0	0	0	0	0	0	1600	0	0	0	0	0	800	0	0	0	0	0	C 97.6	9
160	1613	0	0	0	0	0	0	0	0	0	0	0	98387	0	0	0	0	0	0	0	0	P 98.387	4
161	4800	0	800	0	0	800	0	1600	47200	3200	800	800	800	1600	13600	800	14400	8800	0	0	0	K 47.2	5
162	0	0	0	0	806	806	0	0	0	86290	806	806	806	0	0	0	4032	3226	0	2419	0	L 86.29	8
163	0	0	0	813	0	0	0	0	0	0	0	0	95935	0	813	813	1626	0	0	0	0	P 95.935	8
164	0	0	794	0	0	0	0	5556	794	794	0	0	0	0	0	0	0	92063	0	0	0	V 92.063	4
165	0	0	794	0	1587	0	3175	0	3968	5556	794	794	74603	794	794	1587	0	0	0	5556	0	P 74.603	3
166	11111	0	0	5556	0	0	0	0	7937	0	0	0	63492	3175	3175	2381	1587	1587	0	0	0	P 63.492	9
167	0	0	0	787	0	0	2362	0	0	0	0	0	0	787	0	96063	0	0	0	0	0	S 96.063	6
168	13084	0	935	0	0	0	0	935	77570	935	0	1869	0	0	0	1869	935	1869	0	0	0	K 77.57	5
169	10476	0	0	0	0	0	0	0	0	0	0	0	34286	0	0	54286	952	0	0	0	0	S 54.286	3
170	794	0	0	3968	34127	794	0	15873	794	23810	0	0	0	0	794	2381	3175	13492	0	0	0	F 34.127	7
171	781	0	0	0	0	0	0	0	0	781	0	0	87500	781	781	9375	0	0	0	0	0	P 87.5	5
172	0	0	0	0	15789	0	0	6015	0	49624	752	0	0	0	0	0	0	27820	0	0	0	L 49.624	5
173	0	0	0	0	72388	1493	0	746	0	24627	0	0	0	0	0	0	0	746	0	0	0	F 72.388	6
174	0	0	0	0	2985	746	32090	0	0	0	0	57463	0	0	3731	746	0	0	746	1493	0	N 57.463	9
175	0	0	0	0	0	0	0	0	0	0	0	0	0	0	97761	0	0	0	746	1493	0	R 97.761	9
176	0	100000	0	0	0	0	0	0	0	0	0	0	0	0	0	0	0	0	0	0	0	C 100	5
177	12593	0	0	0	0	0	0	31111	0	2963	2963	0	0	0	0	741	16296	32593	0	741	0	V 32.593	9
178	0	0	0	0	0	0	0	0	0	0	0	0	100000	0	0	0	0	0	0	0	0	P 100	3
179	2963	0	2963	2222	0	0	0	1481	5926	3704	1481	741	0	31852	3704	5185	3704	34074	0	0	0	V 34.074	4
180	746	0	33582	7463	0	2985	2239	0	4478	0	0	25373	0	1493	746	5970	14925	0	0	0	0	D 33.582	4
181	1493	0	0	0	1493	746	746	38806	0	11940	0	1493	30597	0	0	746	1493	9701	0	746	0	I 38.806	3
182	5224	0	2985	28358	2985	9701	0	1493	2239	2985	746	746	1493	746	0	35075	2239	2985	0	0	0	S 35.075	6
183	2239	79104	0	746	0	0	0	2239	0	4478	2239	0	0	0	0	2239	3731	2239	0	746	0	C 79.104	5
184	7463	0	746	746	1493	746	746	746	2239	746	0	746	2239	0	0	1493	0	2985	0	76866	0	Y 76.866	5
185	38060	0	746	746	746	746	746	1493	4478	746	746	4478	0	0	746	36567	5224	2985	0	746	0	A 38.06	3
186	1481	0	5185	11111	0	741	2222	0	38519	10370	741	7407	0	7407	6667	3704	2222	2222	0	0	0	K 38.519	6
187	0	0	0	0	72093	0	0	6977	0	2326	3101	0	0	0	0	0	1550	3876	0	10078	0	F 72.093	5
188	76744	0	1550	0	775	775	0	4651	1550	3101	775	0	0	0	0	6202	775	3101	0	0	0	A 76.744	5
189	2344	0	781	35156	0	1562	0	0	4688	781	0	3906	1562	10938	0	37500	0	781	0	0	0	S 37.5	5
190	46875	0	2344	0	0	1562	0	1562	3906	0	0	3125	0	0	0	5469	4688	30469	0	0	0	A 46.875	4
191	2985	0	0	0	18657	0	0	7463	746	52239	746	0	0	0	0	746	0	16418	0	0	0	L 52.239	5
192	0	0	0	0	2985	0	0	63433	0	4478	1493	0	0	0	0	0	2239	24627	0	746	0	I 63.433	4
193	2632	0	6140	877	877	3509	1754	0	5263	0	0	10526	0	0	877	15789	50877	877	0	0	0	T 50.877	4
194	0	0	893	0	59821	4464	893	1786	1786	1786	13393	2679	0	0	893	893	0	7143	0	3571	0	F 59.821	5
195	885	0	0	0	3540	0	0	9735	0	8850	3540	0	0	0	0	1770	2655	69027	0	0	0	V 69.027	6
196	758	0	0	0	0	13636	0	0	0	0	0	46212	0	758	758	34848	758	758	0	1515	0	N 46.212	5
197	1504	0	63158	17293	0	4511	752	0	1504	4511	0	1504	0	752	0	2256	1504	752	0	0	0	D 63.158	4
198	7519	0	4511	1504	0	2256	1504	0	1504	2256	9774	36090	752	1504	752	13534	1504	14286	0	752	0	N 36.09	7
199	0	0	44361	752	0	752	0	0	0	0	0	6767	0	0	0	40602	6767	0	0	0	0	D 44.361	3
200	8271	0	0	0	14286	0	0	11278	0	6767	2256	0	752	0	0	1504	6767	47368	752	0	0	V 47.368	5
201	1504	0	0	0	30075	0	0	3008	0	57143	752	0	1504	752	0	0	752	2256	0	2256	0	L 57.143	5
202	0	0	0	3008	0	0	61654	0	3008	0	0	2256	0	14286	13534	1504	752	0	0	0	0	H 61.654	7
203	0	0	746	6716	0	746	1493	0	11940	746	0	1493	0	2239	73134	0	746	0	0	0	0	R 73.134	5
204	4478	746	0	0	0	0	0	30597	0	24627	0	0	0	0	0	0	2985	36567	0	0	0	V 36.567	5
205	746	0	0	0	0	3731	0	39552	0	41791	0	0	0	0	0	2985	2985	8209	0	0	0	L 41.791	5
206	32836	0	0	3731	0	5224	746	0	746	0	0	0	0	746	5224	44030	5970	746	0	0	0	S 44.03	8
207	0	0	20741	741	0	75556	0	0	0	0	0	0	0	0	0	2963	0	0	0	0	0	G 75.556	7
208	0	0	0	0	1471	0	0	34559	0	17647	0	0	0	0	0	0	0	46324	0	0	0	V 46.324	4
209	10219	0	0	1460	0	730	1460	4380	2190	10949	52555	0	0	1460	2920	1460	730	2190	0	7299	0	M 52.555	4
210	43066	0	730	730	0	0	2190	730	730	1460	2920	2190	0	0	2190	16788	22628	3650	0	0	0	A 43.066	7
211	5036	2878	0	0	0	30216	0	0	0	0	0	719	0	0	0	52518	5755	2158	719	0	0	S 52.518	7
212	0	0	0	0	0	0	0	0	45070	0	0	0	0	0	33803	0	704	0	18310	2113	0	K 45.07	4
213	694	0	29167	43056	2083	1389	1389	0	6944	0	0	2083	694	1389	7639	0	694	694	1389	694	0	E 43.056	7
214	690	0	2069	19310	0	0	0	42759	0	0	0	2759	0	2069	0	0	24138	4828	0	1379	0	I 42.759	7
215	0	0	0	0	0	0	0	67123	0	6164	5479	0	0	0	0	0	685	20548	0	0	0	I 67.123	3
216	1370	685	0	0	3425	1370	0	32192	0	28082	21918	0	0	0	0	0	0	10959	0	0	0	I 32.192	6
217	4795	0	0	0	0	73973	0	1370	0	3425	0	0	0	0	0	0	0	1370	685	14384	0	G 73.973	8
218	0	0	0	0	671	0	0	0	0	95302	3356	0	0	0	0	0	0	0	671	0	0	L 95.302	6
219	2000	78667	0	0	0	1333	0	0	0	3333	0	0	0	0	0	14667	0	0	0	0	0	C 78.667	2
220	4000	0	0	0	11333	1333	0	13333	0	36000	1333	0	0	0	0	0	667	32000	0	0	0	L 36	6
221	0	671	0	0	7383	0	0	17450	0	67785	671	0	0	0	0	0	671	5369	0	0	0	L 67.785	8
222	78523	0	0	0	0	1342	0	0	0	0	0	0	0	0	0	18792	1342	0	0	0	0	A 78.523	4
223	671	0	0	0	12752	0	0	2013	0	71141	0	0	0	0	0	1342	671	11409	0	0	0	L 71.141	4
224	36913	2013	0	0	1342	14094	0	2013	0	671	671	0	0	0	0	0	0	42282	0	0	0	V 42.282	5
225	0	0	0	0	20946	0	0	2703	676	69595	2027	0	0	0	0	0	676	3378	0	0	0	L 69.595	8
226	5405	1351	0	0	0	2027	0	0	0	0	0	676	0	0	0	89189	676	676	0	0	0	S 89.189	3
227	676	676	0	0	11486	2027	0	9459	0	41892	24324	0	0	0	0	0	0	9459	0	0	0	L 41.892	5
228	11486	0	0	0	676	4730	0	53378	0	9459	2027	0	0	0	0	676	1351	16216	0	0	0	I 53.378	4
229	671	0	0	0	2013	671	0	9396	1342	42282	32886	0	0	0	0	0	1342	9396	0	0	0	L 42.282	6
230	0	0	0	0	0	0	0	4698	1342	12081	50336	0	0	0	0	0	2685	28859	0	0	0	M 50.336	4
231	3356	0	0	671	13423	1342	0	15436	0	22148	671	0	0	0	0	0	671	42282	0	0	0	V 42.282	5
232	10067	0	0	0	2685	0	0	22148	0	20805	2685	671	0	0	0	1342	14765	24832	0	0	0	V 24.832	7
233	0	0	0	0	34228	671	0	48993	671	10067	3356	0	0	0	0	0	0	2013	0	0	0	I 48.993	8
234	0	0	671	0	0	0	671	0	2013	0	0	0	0	671	93289	1342	671	0	671	0	0	R 93.289	4
235	0	2013	0	671	38255	0	0	671	0	5369	671	0	0	0	0	0	0	671	0	51678	0	Y 51.678	5
236	1342	671	0	0	4027	0	0	68456	0	12752	4698	0	0	0	0	0	671	7383	0	0	0	I 68.456	7
237	21333	0	0	0	0	2000	0	667	0	0	0	667	1333	667	5333	48000	12000	8000	0	0	0	S 48	4
238	21477	0	671	1342	0	9396	0	671	9396	671	2685	0	2013	7383	12081	6040	21477	4698	0	0	0	T 21.477	4
239	1342	671	0	0	4698	0	0	8054	0	34899	0	0	671	0	0	0	0	45638	3356	671	0	V 45.638	6
240	0	0	0	0	671	671	0	11409	0	69799	2013	0	671	0	0	671	0	14094	0	0	0	L 69.799	7
241	3356	0	0	0	0	0	0	8725	0	2013	0	0	0	0	0	671	671	84564	0	0	0	V 84.564	6
242	0	0	0	0	671	0	26174	671	0	0	0	0	0	0	2685	0	0	0	61745	8054	0	W 61.745	5
243	667	0	0	0	4667	0	0	66667	0	10000	2000	0	0	667	0	0	9333	5333	667	0	0	I 66.667	5
244	0	667	0	0	15333	0	0	14000	0	50000	667	0	667	667	0	667	4000	13333	0	0	0	L 50	5
245	2000	0	0	0	667	667	0	23333	0	19333	667	0	0	0	0	1333	39333	10667	0	2000	0	T 39.333	4
246	29333	667	0	0	2667	3333	0	27333	0	3333	667	0	0	0	0	12667	7333	12667	0	0	0	A 29.333	4
247	4667	0	0	0	1333	9333	667	4000	0	65333	667	0	667	0	0	2667	667	10000	0	0	0	L 65.333	5
248	9333	0	0	0	0	667	0	6000	0	8667	1333	0	667	0	0	3333	4000	66000	0	0	0	V 66	4
249	6000	667	0	0	0	1333	0	37333	0	2667	2000	0	667	0	0	2000	2000	44667	667	0	0	V 44.667	3
250	2667	0	0	0	18000	667	0	15333	0	50667	667	0	0	0	0	1333	0	10667	0	0	0	L 50.667	5
251	14000	1333	0	0	667	76000	0	667	0	4000	0	667	0	0	0	667	0	2000	0	0	0	G 76	7
252	4000	8667	0	0	667	0	667	0	0	24667	2000	0	0	0	0	58667	667	0	0	0	0	S 58.667	5
253	667	0	0	0	1333	0	0	32000	0	52667	2000	0	0	0	0	2667	2000	6667	0	0	0	L 52.667	4
254	16779	0	0	0	28188	43624	0	4027	0	671	0	0	0	0	0	0	0	6711	0	0	0	G 43.624	6
255	4698	0	0	2013	671	58389	0	2013	671	671	0	0	0	0	0	671	671	29530	0	0	0	G 58.389	8
256	680	12925	0	0	0	0	0	0	0	0	0	0	0	0	0	22449	63265	680	0	0	0	T 63.265	5
257	15646	1361	0	0	0	54422	0	5442	0	0	0	0	0	0	0	14966	4082	4082	0	0	0	G 54.422	4
258	2041	680	0	0	10884	2041	0	8844	0	2041	680	0	0	0	0	0	0	57823	680	14286	0	V 57.823	7
259	676	2703	0	0	1351	0	0	676	0	88514	3378	0	0	0	0	1351	0	1351	0	0	0	L 88.514	8
260	0	676	0	0	0	0	0	0	0	676	0	0	0	0	0	0	676	0	97973	0	0	W 97.973	5
261	0	676	0	0	0	0	0	4730	0	2703	2027	0	0	0	676	0	0	6757	77027	5405	0	W 77.027	5
262	4054	676	0	0	2027	1351	0	676	1351	70270	2027	1351	1351	1351	676	2027	8784	2027	0	0	0	L 70.27	7
263	0	0	0	0	3378	0	1351	0	0	0	0	0	0	0	676	0	0	0	18243	76351	0	Y 76.351	3
264	20946	0	676	0	1351	0	4730	12162	4730	676	676	676	0	0	2027	676	1351	12162	676	36486	0	Y 36.486	4
265	2027	0	62162	676	676	2703	0	676	6757	3378	1351	4054	676	5405	2027	4730	2027	0	0	676	0	D 62.162	3
266	680	0	0	8844	3401	680	30612	0	4082	2041	1361	1361	680	7483	3401	2721	0	1361	0	31293	0	Y 31.293	4
267	1351	0	2027	0	0	0	0	2703	27703	0	676	1351	0	2027	40541	4054	15541	1351	0	676	0	R 40.541	1
268	2041	0	2721	2041	0	680	5442	2041	25170	10204	1361	27891	0	3401	4762	3401	3401	3401	0	2041	0	N 27.891	3
269	15753	0	26712	11644	2055	5479	1370	685	6849	685	0	1370	0	1370	1370	15753	2055	0	0	6849	0	D 26.712	2
270	6122	0	680	1361	2721	9524	680	1361	0	42857	2041	1361	15646	680	0	2721	680	10884	0	680	0	L 42.857	3
271	2041	0	18367	12245	0	0	1020	0	14286	2041	0	35714	1020	2041	0	8163	3061	0	0	0	0	N 35.714	1
272	9474	0	14737	18947	0	2105	2105	0	8421	1053	1053	16842	0	1053	3158	13684	6316	1053	0	0	0	E 18.947	1
273	4211	0	6316	8421	0	4211	0	0	8421	5263	2105	4211	0	3158	1053	5263	46316	1053	0	0	0	T 46.316	1
274	4167	0	4167	16667	1042	0	1042	3125	2083	22917	3125	2083	5208	4167	2083	11458	9375	7292	0	0	0	L 22.917	1
275	11579	0	5263	4211	0	2105	0	8421	3158	3158	0	3158	18947	1053	1053	20000	15789	2105	0	0	0	S 20	3
276	11765	0	3676	3676	735	1471	0	5147	7353	2941	0	4412	5147	735	1471	33824	2206	13971	0	1471	0	S 33.824	1
277	1439	0	5755	13669	10791	1439	0	17266	2158	2878	719	2878	10072	1439	0	3597	14388	6475	0	5036	0	I 17.266	3
278	3571	0	2857	49286	2857	12857	0	3571	714	7143	0	0	0	11429	3571	714	0	714	714	0	0	E 49.286	3
279	4286	0	1429	714	714	1429	0	1429	13571	55714	714	1429	2857	714	2143	3571	6429	2857	0	0	0	L 55.714	3
280	2837	0	21986	44681	1418	2837	0	709	2837	709	0	1418	709	15603	709	2837	0	709	0	0	0	E 44.681	4
281	2759	0	1379	6207	2069	2759	0	13103	0	3448	2069	1379	2069	0	0	690	31034	31034	0	0	0	V 31.034	3
282	29452	0	8904	36301	0	1370	0	0	2055	2740	685	685	1370	3425	1370	5479	4110	2055	0	0	0	E 36.301	3
283	2685	0	4027	8054	671	1342	0	8054	28188	2013	1342	1342	671	5369	22819	8054	2013	3356	0	0	0	K 28.188	4
284	2013	0	42953	29530	0	671	1342	671	2013	671	671	6040	0	2013	2685	4027	4027	671	0	0	0	D 42.953	5
285	671	0	2013	671	1342	2013	1342	0	6040	0	0	61745	671	671	2685	17450	2685	0	0	0	0	N 61.745	3
286	7333	0	667	12000	0	6667	667	2000	0	8667	14667	1333	667	4667	667	1333	6000	32667	0	0	0	V 32.667	2
287	0	0	667	2000	667	0	3333	1333	39333	0	667	4667	0	22667	10000	3333	8667	667	0	2000	0	K 39.333	5
288	48667	13333	0	667	12667	4667	1333	667	0	2000	0	2667	1333	0	0	2667	8000	0	667	667	0	A 48.667	6
289	0	0	0	0	11333	667	1333	667	0	67333	1333	0	0	0	0	0	0	3333	4667	9333	0	L 67.333	7
290	667	0	0	0	6667	0	0	0	0	86667	4667	0	0	0	667	667	0	0	0	0	0	L 86.667	4
291	8725	0	0	0	671	28859	0	28188	0	671	0	0	0	0	0	671	2685	27517	1342	671	0	G 28.859	4
292	671	1342	0	0	27517	4698	0	0	0	2013	2013	0	0	0	671	1342	0	1342	0	58389	0	Y 58.389	8
293	79195	0	0	0	0	671	0	0	0	0	0	0	1342	0	0	18792	0	0	0	0	0	A 79.195	6
294	4027	0	0	0	671	2685	0	77852	0	2685	0	0	0	0	0	671	1342	10067	0	0	0	I 77.852	3
295	22297	0	0	0	8784	8108	0	18919	0	4054	676	0	676	0	0	8784	2027	25676	0	0	0	V 25.676	6
296	57718	0	0	0	0	671	0	671	0	2013	3356	0	0	0	0	32215	2685	671	0	0	0	A 57.718	8
297	671	0	0	0	671	0	0	671	0	671	0	0	0	0	0	10067	87248	0	0	0	0	T 87.248	4
298	4667	667	0	667	1333	2000	0	34000	0	2667	0	0	0	0	0	667	2667	50667	0	0	0	V 50.667	4
299	1333	0	0	667	44667	667	0	20000	0	11333	2667	0	0	0	0	667	1333	16667	0	0	0	F 44.667	8
300	2000	0	0	0	0	0	0	0	0	667	2000	0	0	667	0	5333	89333	0	0	0	0	T 89.333	6
301	9333	0	0	0	0	667	0	8667	0	4000	2000	0	667	0	0	0	0	74667	0	0	0	V 74.667	5
302	0	1342	0	0	671	0	0	51678	0	6711	0	0	0	0	0	0	1342	38255	0	0	0	I 51.678	6
303	0	0	0	0	1342	0	0	6711	0	81879	0	0	0	0	0	0	4698	4698	0	671	0	L 81.879	5
304	0	671	0	0	8725	0	0	4027	0	81879	3356	0	671	0	0	0	0	0	0	671	0	L 81.879	5
305	2685	0	0	0	2013	2013	0	9396	0	65101	0	0	0	0	0	10067	0	8054	0	671	0	L 65.101	5
306	1342	0	0	0	0	0	0	20134	0	53691	671	0	0	0	0	671	0	23490	0	0	0	L 53.691	6
307	0	0	0	0	0	0	0	42282	0	9396	38255	0	0	0	0	0	2685	7383	0	0	0	I 42.282	5
308	0	671	0	0	38926	0	0	6711	0	50336	0	0	0	0	0	0	0	1342	671	1342	0	L 50.336	5
309	4698	1342	0	0	27517	0	0	19463	0	1342	0	0	0	0	671	671	1342	42953	0	0	0	V 42.953	8
310	0	0	0	0	671	0	0	0	0	33557	65101	0	0	0	0	0	0	671	0	0	0	M 65.101	9
311	0	0	0	667	667	0	0	0	0	0	0	0	0	0	96667	0	0	0	2000	0	0	R 96.667	5
312	0	0	667	1333	0	0	0	0	84000	0	0	4667	667	0	4667	2000	2000	0	0	0	0	K 84	8
313	0	0	0	0	0	667	667	0	2667	0	0	667	0	667	94000	667	0	0	0	0	0	R 94	7
314	667	0	0	0	0	667	0	40667	667	10667	1333	0	0	0	0	0	0	45333	0	0	0	V 45.333	4
315	47333	0	667	4667	0	2667	2000	1333	16667	0	0	667	667	14667	2000	5333	667	667	0	0	0	A 47.333	8
316	667	0	0	0	8667	0	0	667	0	86667	2000	0	0	0	0	0	667	667	0	0	0	L 86.667	8
317	10667	0	0	0	0	0	0	0	0	0	0	0	0	0	0	0	64667	24667	0	0	0	T 64.667	7
318	1333	0	0	0	0	667	0	52000	0	0	4000	0	0	0	0	667	0	41333	0	0	0	I 52	6
319	39333	0	2667	15333	667	1333	0	0	0	0	0	0	0	26000	667	10667	2667	0	0	667	0	A 39.333	9
320	0	0	0	0	0	0	0	0	0	99333	0	0	0	0	0	0	0	667	0	0	0	L 99.333	8
321	0	0	0	0	90667	0	0	0	0	8000	0	0	0	0	0	0	0	0	0	1333	0	F 90.667	5
322	1333	0	0	667	0	667	43333	0	11333	0	0	0	0	20000	20000	667	667	0	667	667	0	H 43.333	8
323	0	0	0	29333	0	0	0	8000	0	0	2000	1333	0	667	0	0	0	58667	0	0	0	V 58.667	8
324	75333	0	0	0	0	0	0	4000	0	0	667	0	0	0	0	1333	9333	9333	0	0	0	A 75.333	7
325	667	0	667	0	0	72667	667	0	0	0	0	16000	0	0	0	9333	0	0	0	0	0	G 72.667	6
326	2000	0	0	2000	0	0	0	0	84667	0	0	667	0	667	6000	3333	667	0	0	0	0	K 84.667	7
327	33333	7333	0	0	2000	0	0	9333	0	2000	2000	0	0	0	0	0	667	42667	0	667	0	V 42.667	6
328	0	0	0	0	41333	0	0	36667	0	10000	1333	0	0	0	0	0	667	10000	0	0	0	F 41.333	2
329	8000	0	0	667	0	14000	1333	28000	1333	2667	667	2667	0	2000	4000	17333	8667	4667	0	4000	0	I 28	4
330	12000	2667	3333	0	0	0	36667	0	2000	0	0	6000	0	2000	14000	18000	2000	0	0	1333	0	H 36.667	6
331	1333	3333	0	0	667	0	0	15333	0	40667	24667	0	0	0	0	6000	2000	6000	0	0	0	L 40.667	9
332	0	0	0	0	0	0	0	0	0	0	0	0	99333	0	0	667	0	0	0	0	0	P 99.333	3
333	4000	4667	0	0	26000	0	0	1333	0	56000	3333	0	0	0	0	3333	0	1333	0	0	0	L 56	8
334	667	0	0	0	0	0	0	2667	0	94667	1333	0	0	0	0	0	0	667	0	0	0	L 94.667	5
335	14667	0	0	0	3333	0	0	2000	0	51333	2667	0	0	0	0	2000	5333	18667	0	0	0	L 51.333	3
336	1333	667	0	0	32000	0	0	6667	0	52667	2000	0	0	0	0	0	0	4000	667	0	0	L 52.667	9
337	0	0	0	4667	0	0	667	0	0	1333	667	0	0	92667	0	0	0	0	0	0	0	Q 92.667	9
338	0	0	0	0	0	0	0	0	0	0	0	0	100000	0	0	0	0	0	0	0	0	P 100	4
339	0	667	0	0	40667	0	0	6000	0	40000	667	0	0	0	0	0	0	12000	0	0	0	F 40.667	4
340	0	3333	0	0	1333	1333	0	2667	0	7333	667	0	0	0	0	0	667	6000	72667	4000	0	W 72.667	9
341	0	0	0	0	0	0	0	0	0	0	0	0	0	0	0	2000	98000	0	0	0	0	T 98	6
342	0	4000	0	0	80667	0	0	1333	0	4000	0	0	0	0	0	0	0	5333	0	4667	0	F 80.667	4
343	12667	0	0	0	10000	0	0	14667	0	51333	667	0	0	0	0	0	2000	8667	0	0	0	L 51.333	4
344	26667	10000	0	0	2667	1333	0	32667	0	10000	0	0	0	0	0	4000	4667	5333	2667	0	0	I 32.667	8
345	667	0	0	0	0	0	0	6667	0	90667	0	0	0	667	0	0	0	1333	0	0	0	L 90.667	3
346	8000	1333	0	0	667	8000	0	26000	0	20667	20000	0	0	0	0	1333	2000	12000	0	0	0	I 26	2
347	7333	2667	0	0	21333	3333	0	5333	0	40000	4667	0	0	0	0	667	0	14667	0	0	0	L 40	6
348	2000	0	0	0	78000	0	0	1333	0	667	0	0	0	0	0	667	5333	8667	0	3333	0	F 78	5
349	0	2000	0	0	6667	1333	0	4667	0	2667	2667	0	0	0	0	0	667	8000	71333	0	0	W 71.333	3
350	10667	2000	0	0	2667	2000	0	18667	0	2000	3333	0	0	0	0	3333	6667	48667	0	0	0	V 48.667	4
351	6000	2667	0	0	13333	3333	0	2000	0	18667	0	0	0	0	0	1333	0	2000	0	50667	0	Y 50.667	6
352	0	0	0	0	2000	1333	0	0	0	3333	0	0	0	0	0	0	0	667	92667	0	0	W 92.667	4
353	3333	667	0	0	2667	1333	0	36000	0	5333	667	0	0	0	0	2000	667	47333	0	0	0	V 47.333	4
354	36000	0	0	0	667	1333	667	8000	0	14000	11333	0	0	0	0	1333	14000	3333	0	9333	0	A 36	7
355	667	4667	0	0	6000	5333	0	6667	0	0	667	0	0	0	0	0	6000	70000	0	0	0	V 70	5
356	5333	667	0	0	5333	0	0	667	0	76000	2667	0	0	0	0	1333	3333	2667	0	2000	0	L 76	6
357	8000	0	0	0	1333	0	0	2000	0	81333	2667	0	0	0	0	0	667	4000	0	0	0	L 81.333	4
358	1333	667	0	0	42000	0	0	667	0	9333	0	0	0	0	0	30667	0	667	7333	7333	0	F 42	8
359	0	667	0	0	0	0	0	20000	0	76667	2667	0	0	0	0	0	0	0	0	0	0	L 76.667	7
360	3333	1333	0	12000	0	70000	1333	0	0	1333	0	0	0	3333	0	6000	0	667	0	667	0	G 70	8
361	2667	0	0	0	0	667	0	0	0	0	0	0	0	0	0	12000	84000	667	0	0	0	T 84	6
362	55034	671	0	0	0	0	0	0	0	671	0	0	0	0	0	27517	16107	0	0	0	0	A 55.034	7
363	671	0	671	5369	0	89262	0	0	2013	0	0	0	0	671	0	0	1342	0	0	0	0	G 89.262	3
364	9396	0	9396	3356	2685	0	3356	1342	4027	2013	671	20134	671	2013	2013	12081	24832	0	0	2013	0	T 24.832	5
365	34228	0	0	0	1342	0	0	3356	671	4027	671	0	48993	671	671	671	0	4027	0	671	0	P 48.993	3
366	2013	0	671	9396	0	0	1342	3356	3356	2013	671	671	0	22148	4698	2685	8054	32886	0	6040	0	V 32.886	3
367	2013	0	0	671	1342	0	671	4027	22148	4027	1342	0	7383	14094	2685	2013	6040	31544	0	0	0	V 31.544	4
368	2013	0	5369	1342	671	2685	0	12752	2685	0	3356	45638	0	671	0	5369	14094	2013	0	1342	0	N 45.638	4
369	0	0	2740	43836	1370	1370	0	0	2740	0	0	35616	5479	2740	1370	1370	1370	0	0	0	0	E 43.836	2
370	5755	0	5755	32374	0	2158	719	1439	5036	0	0	719	719	13669	3597	26619	1439	0	0	0	0	E 32.374	3
371	671	0	5369	671	0	73826	671	0	671	0	671	8725	1342	2685	0	1342	3356	0	0	0	0	G 73.826	3
372	1342	0	0	671	14094	2013	4027	671	0	23490	671	2685	1342	25503	2685	2685	2685	8725	671	6040	0	Q 25.503	7
373	2685	671	0	0	671	0	0	8054	0	671	0	0	0	0	0	0	9396	74497	0	3356	0	V 74.497	4
374	0	0	2013	66443	671	671	4027	1342	2685	2013	0	2013	0	2013	1342	4027	4698	3356	0	2685	0	E 66.443	5
375	0	0	0	0	39597	0	671	0	0	0	0	0	0	0	0	0	671	0	0	59060	0	Y 59.06	2
376	671	0	671	9396	0	0	5369	0	24832	0	0	4027	0	10738	35570	0	4027	4698	0	0	0	R 35.57	3
377	7383	0	0	6711	0	0	0	7383	12752	15436	21477	1342	14765	1342	0	2685	3356	5369	0	0	0	M 21.477	5
378	0	0	14094	3356	0	0	6040	1342	1342	24832	2013	2685	1342	9396	2013	12752	15436	3356	0	0	0	L 24.832	4
379	4698	0	2013	5369	1342	42282	0	0	0	2013	0	1342	3356	3356	0	25503	4698	2685	671	671	0	G 42.282	3
380	5333	667	0	1333	5333	27333	667	2000	0	6667	667	667	36667	0	667	2000	7333	667	667	1333	0	P 36.667	6
381	0	0	0	0	3333	0	0	33333	0	42667	6667	0	667	667	0	0	667	9333	2667	0	0	L 42.667	5
382	2000	6000	0	3333	0	0	1333	4000	10667	1333	1333	0	0	35333	26667	4667	2000	667	0	667	0	Q 35.333	5
383	4000	0	0	0	5333	667	1333	2000	667	1333	0	667	0	0	0	0	1333	2667	0	80000	0	Y 80	5
384	4000	0	0	0	4000	0	0	0	0	24000	56000	0	0	0	0	1333	9333	1333	0	0	0	M 56	7
385	6667	0	0	0	667	1333	0	1333	1333	0	0	0	667	667	16000	667	13333	16667	40667	0	0	W 40.667	7
386	667	667	0	0	667	2000	0	2000	0	0	0	0	0	0	0	0	0	667	93333	0	0	W 93.333	8
387	0	0	0	0	2667	0	0	667	0	0	0	0	0	0	0	0	0	667	667	95333	0	Y 95.333	9
388	0	0	0	0	0	0	86577	671	0	671	0	11409	0	0	0	0	0	0	0	671	0	H 86.577	5
389	26846	0	0	0	10067	0	0	6040	0	43624	0	0	0	0	0	0	671	12752	0	0	0	L 43.624	5
390	0	0	0	0	17450	0	0	20805	0	5369	671	0	0	0	0	0	0	55705	0	0	0	V 55.705	7
391	10738	0	0	0	2013	83893	0	0	0	671	0	0	0	0	0	0	0	2685	0	0	0	G 83.893	6
392	0	0	0	0	10067	0	0	1342	0	83221	3356	0	0	0	0	0	671	1342	0	0	0	L 83.221	6
393	0	0	0	0	12081	0	0	65101	0	11409	0	0	0	0	0	0	0	11409	0	0	0	I 65.101	9
394	0	0	0	0	0	0	0	0	0	0	0	0	0	0	0	0	0	4027	95973	0	0	W 95.973	6
395	671	0	0	0	3356	671	0	46980	0	2013	2013	0	0	0	0	671	37584	6040	0	0	0	I 46.98	6
396	2013	5369	0	0	0	1342	0	2685	0	671	0	2013	0	0	0	72483	11409	2013	0	0	0	S 72.483	8
397	1342	0	0	83221	0	0	0	0	0	0	0	671	0	13423	671	671	0	0	0	0	0	E 83.221	9
398	0	0	0	0	99329	0	0	0	0	671	0	0	0	0	0	0	0	0	0	0	0	F 99.329	7
399	2013	2685	0	0	4027	0	0	80537	0	8054	0	0	0	0	0	0	0	2013	0	671	0	I 80.537	7
400	0	0	0	0	1342	0	0	12081	0	81208	0	0	0	0	0	0	1342	4027	0	0	0	L 81.208	8
401	82550	0	0	0	0	10067	671	0	0	0	0	671	0	0	0	2685	2685	671	0	0	0	A 82.55	9
402	0	87919	0	0	10738	671	0	0	0	0	0	0	0	0	0	0	0	671	0	0	0	C 87.919	9
403	0	0	0	1342	0	0	1342	0	0	0	0	0	0	97315	0	0	0	0	0	0	0	Q 97.315	7
404	0	0	4027	1342	0	0	14765	0	0	671	0	0	0	73154	4027	2013	0	0	0	0	0	Q 73.154	7
405	0	0	0	0	4698	0	0	5369	0	6040	79195	0	0	0	0	0	0	4698	0	0	0	M 79.195	6
406	4698	0	0	0	0	0	0	8054	0	0	671	0	0	0	0	671	65101	20805	0	0	0	T 65.101	7
407	0	0	0	0	0	0	0	53691	0	671	0	0	0	0	0	0	0	45638	0	0	0	I 53.691	9
408	87919	1342	0	0	0	0	0	0	0	0	0	0	0	0	0	10067	0	671	0	0	0	A 87.919	7
409	667	2000	0	1333	0	91333	0	0	0	2000	0	0	0	0	0	2000	667	0	0	0	0	G 91.333	8
410	89333	1333	0	0	0	0	0	1333	0	0	0	0	0	0	0	5333	2000	667	0	0	0	A 89.333	8
411	0	0	0	0	0	0	0	4000	0	2667	1333	0	0	0	0	0	2667	89333	0	0	0	V 89.333	8
412	28667	0	0	0	667	1333	0	0	0	0	0	0	0	0	0	2667	1333	65333	0	0	0	V 65.333	6
413	3333	2000	1333	667	0	0	0	1333	2000	667	0	0	0	1333	6000	5333	74000	2000	0	0	0	T 74	7
414	0	24667	0	0	0	0	0	0	0	0	0	0	0	0	667	667	0	0	31333	42667	0	Y 42.667	8
415	0	667	0	0	14667	0	0	0	0	0	0	0	0	0	0	0	0	0	0	84667	0	Y 84.667	9
416	0	0	0	0	96667	0	667	0	0	2667	0	0	0	0	0	0	0	0	0	0	0	F 96.667	8
417	2000	0	0	0	0	0	1333	0	2000	0	0	24667	0	1333	0	2000	66667	0	0	0	0	T 66.667	9
418	0	0	0	0	0	0	0	0	2000	0	0	0	0	0	96667	1333	0	0	0	0	0	R 96.667	6
419	680	0	47619	4082	680	0	0	0	680	0	0	42857	0	680	0	2721	0	0	0	0	0	D 47.619	8
420	1361	0	0	680	0	680	0	0	93878	0	0	0	0	1361	680	680	0	680	0	0	0	K 93.878	3
421	1389	0	4167	1389	694	694	694	0	13194	0	0	28472	0	1389	7639	36111	4167	0	0	0	0	S 36.111	3
422	1379	0	15862	690	0	690	2069	690	15862	1379	0	18621	0	17931	13793	10345	690	0	0	0	0	N 18.621	5
423	0	0	0	0	694	0	0	2083	0	61806	9722	0	22222	0	0	0	0	3472	0	0	0	L 61.806	6
424	0	0	0	0	0	1010	1010	0	0	0	0	0	92929	0	0	4040	1010	0	0	0	0	P 92.929	1
425	12414	0	11034	690	9655	16552	0	1379	2069	4828	2069	1379	4138	2069	6207	12414	2759	9655	690	0	0	G 16.552	4
426	1379	5517	690	0	6207	0	17241	690	0	4828	0	1379	0	0	9655	6897	39310	690	4138	1379	0	T 39.31	8
427	1370	0	0	0	0	0	0	0	0	1370	0	0	92466	0	0	0	4795	0	0	0	0	P 92.466	7
428	0	685	0	0	0	0	0	76712	0	4110	0	0	0	0	0	0	0	18493	0	0	0	I 76.712	3
429	2055	2740	0	0	2055	1370	0	1370	0	74658	685	0	685	1370	0	2055	4795	5479	685	0	0	L 74.658	5
430	8904	0	1370	0	685	2055	685	0	8904	1370	0	685	0	685	5479	56164	9589	685	2055	685	0	S 56.164	8
431	8219	685	0	0	0	4795	0	0	0	0	0	0	685	0	0	83562	2055	0	0	0	0	S 83.562	4
432	2759	0	0	0	9655	0	0	22069	0	19310	15172	0	0	0	0	690	4828	25517	0	0	0	V 25.517	2
433	4828	4828	0	690	5517	8966	0	2069	6207	14483	1379	7586	0	690	690	28966	0	4138	2069	6897	0	S 28.966	5
434	0	0	0	685	0	0	2055	8904	0	3425	0	10274	0	1370	51370	685	5479	11644	0	4110	0	R 51.37	6
435	2055	0	0	0	685	0	0	2055	0	80822	685	0	0	0	0	0	11644	2055	0	0	0	L 80.822	3
436	0	1379	0	0	31034	690	0	29655	0	7586	5517	0	0	0	0	0	2069	20690	0	1379	0	F 31.034	5
437	690	26897	0	0	2069	690	0	690	2069	2069	0	1379	690	0	55862	690	0	2069	2759	1379	0	R 55.862	8
438	0	0	0	0	2759	0	3448	0	0	0	0	1379	0	0	0	0	0	0	0	92414	0	Y 92.414	9
439	0	0	0	0	0	0	99310	0	0	0	0	0	0	0	0	690	0	0	0	0	0	H 99.31	6
440	0	0	0	0	0	0	0	2759	0	74483	4828	0	690	15862	0	0	0	1379	0	0	0	L 74.483	9
441	0	0	0	0	0	100000	0	0	0	0	0	0	0	0	0	0	0	0	0	0	0	G 100	9
442	0	0	0	0	0	0	0	0	0	0	0	0	0	0	0	23448	76552	0	0	0	0	T 76.552	6
443	13103	690	0	0	0	0	0	5517	0	11034	1379	0	0	0	0	0	0	68276	0	0	0	V 68.276	8
444	71034	690	0	0	0	0	0	5517	0	0	0	0	0	0	0	690	0	22069	0	0	0	A 71.034	6
445	690	0	0	0	16552	0	0	1379	67586	11034	2759	0	0	0	0	0	0	0	0	0	0	K 67.586	9
446	0	0	0	0	0	100000	0	0	0	0	0	0	0	0	0	0	0	0	0	0	0	G 100	9
447	15862	0	0	0	0	0	0	0	0	0	0	0	0	0	0	84138	0	0	0	0	0	S 84.138	5
448	690	0	0	0	77241	0	0	690	0	20690	0	0	0	0	0	0	0	690	0	0	0	F 77.241	7
449	0	0	0	0	2759	0	0	62069	0	28966	0	0	0	0	0	0	690	5517	0	0	0	I 62.069	9
450	0	0	0	0	0	0	0	94483	0	4828	0	0	0	0	0	0	0	690	0	0	0	I 94.483	8
451	16552	0	0	0	0	4138	0	0	0	1379	2069	0	3448	0	0	690	71724	0	0	0	0	T 71.724	4
452	1379	0	0	0	690	0	0	21379	0	61379	3448	0	0	690	0	0	0	11034	0	0	0	L 61.379	7
453	694	0	0	0	1389	0	0	4167	0	10417	2083	0	0	0	0	0	2778	78472	0	0	0	V 78.472	7
454	0	0	0	4167	0	0	694	0	53472	0	0	0	0	7639	32639	1389	0	0	0	0	0	K 53.472	5
455	690	0	0	0	5517	0	0	68276	0	16552	1379	0	0	0	0	0	0	7586	0	0	0	I 68.276	7
456	4828	0	0	0	0	0	0	8276	0	1379	0	0	80000	0	0	0	0	5517	0	0	0	P 80	9
457	0	0	0	0	0	690	690	0	1379	0	0	0	690	1379	95172	0	0	0	0	0	0	R 95.172	3
458	14583	694	0	0	1389	0	0	18056	0	36111	10417	0	0	0	0	694	8333	4861	1389	3472	0	L 36.111	5
459	2083	0	0	0	2778	694	0	67361	0	6944	2778	0	0	0	0	0	694	16667	0	0	0	I 67.361	6
460	694	0	0	0	4861	0	0	5556	0	85417	694	0	0	0	0	0	0	2778	0	0	0	L 85.417	5
461	4167	0	0	694	0	0	0	4861	7639	13194	44444	1389	0	0	694	7639	14583	694	0	0	0	M 44.444	3
462	4167	2083	0	0	8333	694	2083	0	1389	1389	0	0	0	694	694	3472	1389	0	1389	72222	0	Y 72.222	4
463	0	0	0	0	2069	0	0	55172	0	20000	4828	0	690	0	0	690	690	15862	0	0	0	I 55.172	4
464	0	2069	690	8966	690	0	45517	0	1379	0	690	0	0	12414	690	10345	1379	690	0	14483	0	H 45.517	4
465	2069	0	2759	0	0	690	1379	0	11724	0	0	41379	690	4138	4138	23448	5517	0	0	2069	0	N 41.379	4
466	6207	0	0	0	2069	0	2069	6897	10345	2759	0	0	0	43448	11034	2069	9655	1379	0	2069	0	Q 43.448	7
467	1389	0	0	0	694	0	0	694	0	88889	2778	0	0	0	694	0	1389	3472	0	0	0	L 88.889	5
468	0	0	0	699	0	699	699	699	82517	0	0	3497	0	1399	6294	2098	1399	0	0	0	0	K 82.517	3
469	0	0	4196	11888	0	57343	1399	0	9091	0	0	4895	0	6993	2098	1399	699	0	0	0	0	G 57.343	5
470	2797	0	0	0	1399	0	4196	0	63636	699	0	0	2098	2797	3497	13287	1399	0	0	4196	0	K 63.636	4
471	2083	0	9722	59028	0	694	1389	0	694	0	0	3472	1389	12500	694	1389	3472	2778	694	0	0	E 59.028	6
472	704	704	2817	0	704	5634	4225	0	704	0	0	67606	0	704	4225	11268	704	0	0	0	0	N 67.606	3
473	63971	735	4412	4412	1471	1471	0	0	5147	1471	735	0	2941	2206	1471	2941	2206	4412	0	0	0	A 63.971	3
474	719	61151	0	0	6475	0	0	5036	0	5755	0	0	719	0	719	0	0	7194	10791	1439	0	C 61.151	6
475	63121	3546	0	0	0	2128	0	0	0	2837	0	0	0	0	709	14184	4255	9220	0	0	0	A 63.121	5
476	704	0	1408	2817	0	704	0	0	19014	0	0	1408	0	2817	65493	4930	704	0	0	0	0	R 65.493	3
477	709	68085	709	0	8511	6383	0	709	0	709	1418	0	0	0	709	0	709	709	709	9929	0	C 68.085	3
478	4255	7801	0	709	709	0	709	8511	0	23404	36170	0	0	0	0	709	2837	14184	0	0	0	M 36.17	4
479	2113	1408	0	0	21127	0	704	2113	0	61972	2817	0	0	704	704	2817	0	2817	0	704	0	L 61.972	6
480	0	704	0	704	0	0	0	704	72535	0	704	0	0	1408	18310	704	0	0	4225	0	0	K 72.535	4
481	22378	48951	0	0	0	699	1399	699	699	699	699	0	0	0	0	11189	11189	1399	0	0	0	C 48.951	6
482	0	88194	0	0	1389	694	0	0	0	4167	1389	694	0	0	1389	694	0	1389	0	0	0	C 88.194	5
483	0	4861	0	0	16667	694	1389	34722	694	1389	694	694	694	17361	0	4861	694	11806	0	2778	0	I 34.722	8
484	0	95105	0	0	699	2098	0	0	0	0	0	0	0	0	0	1399	0	699	0	0	0	C 95.105	6
485	0	89437	0	0	0	2817	0	0	0	2817	0	0	0	0	0	704	0	0	4225	0	0	C 89.437	5
486	0	1418	0	0	17021	0	0	0	0	76596	0	0	0	0	0	2128	0	2837	0	0	0	L 76.596	2
487	1408	4930	0	0	0	0	2113	0	704	0	0	0	0	1408	2817	1408	0	0	78169	7042	0	W 78.169	7
488	1408	93662	0	0	0	0	704	704	0	0	0	0	0	0	704	704	0	704	0	1408	0	C 93.662	6
489	0	1408	0	704	19014	0	0	1408	0	66901	0	0	704	4225	0	0	0	3521	704	1408	0	L 66.901	8
490	1408	0	12676	79577	0	2113	0	0	704	0	0	0	0	2113	0	704	704	0	0	0	0	E 79.577	5
491	0	4225	0	0	0	3521	0	1408	70423	704	0	3521	0	704	11972	2817	704	0	0	0	0	K 70.423	5
492	4225	65493	0	0	11268	1408	2817	5634	0	0	0	0	0	0	0	2113	0	704	4225	2113	0	C 65.493	9
493	0	0	0	0	0	0	0	1429	0	97857	714	0	0	0	0	0	0	0	0	0	0	L 97.857	3
494	11429	2857	0	0	0	1429	2143	714	22143	3571	1429	15000	0	4286	20000	5714	6429	2143	0	714	0	K 22.143	5
495	0	4286	0	0	15714	0	10714	0	0	0	0	714	714	2143	0	0	0	0	0	65714	0	Y 65.714	7
496	0	0	0	0	10714	0	0	5714	0	79286	0	0	0	0	0	0	0	3571	0	714	0	L 79.286	8
497	0	0	0	0	704	0	3521	0	0	0	0	76761	1408	0	0	7746	9155	704	0	0	0	N 76.761	7
498	1408	0	704	704	0	0	1408	0	1408	704	704	0	0	67606	20423	2817	704	704	0	704	0	Q 67.606	8
499	0	0	2837	0	0	0	9929	0	0	1418	0	80142	0	0	1418	2128	0	2128	0	0	0	N 80.142	9
500	91304	0	0	0	0	0	0	0	0	725	0	0	0	0	0	2899	0	4348	725	0	0	A 91.304	8
501	0	0	0	0	2174	0	0	0	0	725	0	0	0	1449	725	0	0	725	0	94203	0	Y 94.203	7
502	12319	0	0	725	0	0	725	26087	0	725	0	0	1449	0	0	2174	51449	4348	0	0	0	T 51.449	6
503	53285	0	0	18248	0	0	0	5109	0	730	1460	0	730	1460	0	0	13869	5109	0	0	0	A 53.285	8
504	2206	0	0	0	0	0	0	17647	0	0	0	0	735	0	0	735	72059	6618	0	0	0	T 72.059	9
505	93382	0	0	0	735	0	0	0	0	0	0	0	0	0	0	2206	1471	2206	0	0	0	A 93.382	9
506	0	0	0	0	0	0	0	94118	0	1471	1471	0	0	0	0	0	735	2206	0	0	0	I 94.118	7
507	0	0	0	3704	2222	0	2963	0	741	0	0	69630	0	741	741	2963	0	0	0	16296	0	N 69.63	8
508	741	0	0	0	0	59259	0	0	0	0	0	741	0	0	0	39259	0	0	0	0	0	G 59.259	7
509	0	4444	2222	0	0	0	1481	0	4444	0	0	0	0	2222	741	0	71111	741	0	12593	0	T 71.111	4
510	0	0	14074	0	0	5185	1481	0	0	0	0	40000	3704	0	0	34815	741	0	0	0	0	N 40	9
511	0	0	0	0	97778	0	0	0	0	741	0	0	0	0	0	0	0	741	0	741	0	F 97.778	5
512	0	97037	0	0	0	0	0	0	0	0	0	0	0	0	0	741	0	0	1481	0	741	C 97.037	8
513	2206	0	0	0	0	0	0	2206	10294	0	735	0	2206	735	4412	2206	72794	2206	0	0	0	T 72.794	9
514	13971	0	0	0	0	8824	0	0	0	0	0	0	0	0	0	77206	0	0	0	0	0	S 77.206	4
515	85926	0	0	0	0	11852	0	0	0	741	0	0	0	0	741	0	741	0	0	0	0	A 85.926	5
516	2256	3008	0	1504	0	0	0	0	35338	0	0	752	0	14286	41353	0	0	1504	0	0	0	R 41.353	9
517	0	0	60902	8271	0	752	0	0	18045	0	752	752	0	7519	1504	0	752	752	0	0	0	D 60.902	4
518	93233	0	0	0	752	2256	0	0	0	0	0	0	0	0	0	2256	752	752	0	0	0	A 93.233	1
519	752	752	0	0	65414	0	1504	0	0	18045	752	0	0	0	0	1504	0	9023	0	2256	0	F 65.414	4
520	3008	1504	0	752	8271	2256	3008	5263	14286	15038	2256	2256	0	5263	6767	6015	3008	20301	0	752	0	V 20.301	7
521	3731	0	0	0	746	0	1493	53731	0	27612	1493	0	0	0	0	0	3731	7463	0	0	0	I 53.731	5
522	0	0	0	0	1493	0	0	7463	0	88806	1493	0	0	0	0	746	0	0	0	0	0	L 88.806	6
523	16418	0	0	1493	0	0	746	1493	0	2985	1493	0	0	1493	0	22388	3731	47761	0	0	0	V 47.761	8
524	0	0	1493	39552	0	2239	0	0	23134	0	0	8955	0	0	2239	20149	2239	0	0	0	0	E 39.552	7
525	0	0	746	0	0	0	0	0	2239	0	746	92537	0	0	746	1493	1493	0	0	0	0	N 92.537	6
526	59701	0	0	746	0	0	0	5970	0	0	0	0	5224	746	0	20896	746	5970	0	0	0	A 59.701	6
527	8209	0	0	0	1493	746	746	0	0	68657	0	0	2985	0	0	11194	2985	2985	0	0	0	L 68.657	8
528	746	746	2239	1493	1493	0	11194	0	5970	0	0	3731	0	746	70149	1493	0	0	0	0	0	R 70.149	5
529	735	0	0	0	9559	0	0	3676	0	9559	2206	0	0	0	0	0	2206	72059	0	0	0	V 72.059	7
530	71324	735	0	0	735	1471	0	735	0	1471	2206	0	735	0	0	5882	11029	3676	0	0	0	A 71.324	9
531	56618	0	0	735	1471	0	0	0	0	0	0	0	0	0	0	22059	17647	735	0	735	0	A 56.618	8
532	0	0	0	0	735	0	0	81618	0	2206	735	0	0	0	0	0	0	14706	0	0	0	I 81.618	5
533	0	735	1471	0	0	0	0	1471	1471	0	0	84559	735	735	0	8088	735	0	0	0	0	N 84.559	7
534	10294	23529	0	0	1471	735	0	0	0	0	0	0	0	0	2941	27206	30147	0	1471	2206	0	T 30.147	9
535	735	1471	0	0	22059	0	0	11029	0	2206	0	0	0	0	0	2941	735	58824	0	0	0	V 58.824	8
536	1471	735	0	0	0	95588	0	0	0	0	0	0	0	0	0	2206	0	0	0	0	0	G 95.588	9
537	2206	0	88235	1471	0	1471	0	0	0	0	0	2206	0	0	0	1471	735	2206	0	0	0	D 88.235	5
538	0	0	0	741	97778	0	0	0	0	741	0	0	0	0	0	741	0	0	0	0	0	F 97.778	8
539	735	735	0	0	0	0	0	26471	0	7353	5147	0	0	0	735	0	0	58824	0	0	0	V 58.824	8
540	0	0	0	0	0	0	0	21324	0	77206	0	0	0	0	0	0	0	1471	0	0	0	L 77.206	9
541	0	0	0	0	92647	0	0	2206	0	2206	0	0	0	0	0	0	0	2206	735	0	0	F 92.647	6
542	0	0	0	0	0	0	0	735	0	95588	2941	0	0	0	0	0	0	735	0	0	0	L 95.588	9
543	5882	735	0	0	0	88971	0	0	0	0	0	0	0	0	0	2206	2206	0	0	0	0	G 88.971	5
544	1471	0	0	0	0	0	0	0	98529	0	0	0	0	0	0	0	0	0	0	0	0	K 98.529	5
545	4412	1471	735	0	735	0	0	16912	0	5882	735	0	0	0	0	0	735	68382	0	0	0	V 68.382	6
546	2941	0	0	0	15441	7353	0	2206	0	62500	1471	0	0	0	1471	5147	735	735	0	0	0	L 62.5	8
547	1471	0	0	0	0	0	0	36029	0	2206	0	0	0	0	0	735	2206	57353	0	0	0	V 57.353	5
548	2963	741	0	0	0	0	0	1481	0	1481	8148	0	0	0	0	0	1481	83704	0	0	0	V 83.704	4
549	14815	35556	0	0	741	741	741	4444	0	1481	741	0	0	0	0	18519	14815	6667	0	741	0	C 35.556	8
550	14074	22222	0	0	25185	0	0	6667	0	7407	0	0	1481	0	1481	13333	2222	5926	0	0	0	F 25.185	6
551	0	741	0	0	0	0	0	1481	0	741	0	741	0	0	741	741	90370	4444	0	0	0	T 90.37	5
552	35075	3731	0	0	0	11194	0	3731	0	1493	1493	0	746	0	0	746	2239	39552	0	0	0	V 39.552	5
553	9774	0	0	0	66917	752	0	3008	0	12030	0	0	0	0	0	0	752	6015	752	0	0	F 66.917	8
554	32576	758	0	0	758	25758	0	19697	0	1515	758	0	0	0	0	3788	1515	12879	0	0	0	A 32.576	5
555	2256	752	0	0	0	93985	0	0	0	0	0	0	0	0	0	3008	0	0	0	0	0	G 93.985	4
556	746	0	0	0	746	0	0	23134	0	30597	1493	746	0	0	746	746	2239	36567	0	2239	0	V 36.567	5
557	1493	0	0	7463	4478	0	0	2985	3731	38060	30597	0	0	746	746	0	746	4478	0	4478	0	L 38.06	5
558	43284	0	0	0	2239	0	0	6716	0	26866	3731	0	0	0	1493	4478	1493	2985	6716	0	0	A 43.284	7
559	0	0	0	0	39259	0	0	7407	0	47407	2963	0	0	0	0	0	741	2222	0	0	0	L 47.407	4
560	0	0	2239	1493	0	2985	746	0	11940	0	0	66418	0	9701	4478	0	0	0	0	0	0	N 66.418	5
561	2239	0	2985	2239	1493	2239	2239	0	5970	0	0	4478	0	0	0	7463	5970	0	0	62687	0	Y 62.687	4
562	0	0	746	0	0	0	20896	1493	17164	0	746	9701	0	41045	5224	1493	746	0	0	746	0	Q 41.045	4
563	0	0	4478	14179	0	746	746	0	2239	746	0	746	3731	5970	61194	2985	2239	0	0	0	0	R 61.194	6
564	10526	0	38346	29323	0	14286	0	0	0	752	752	752	0	1504	0	1504	752	1504	0	0	0	D 38.346	5
565	0	0	0	0	2985	0	0	5224	0	45522	746	0	0	0	0	0	0	7463	0	38060	0	L 45.522	6
566	8148	0	0	1481	741	0	19259	741	0	741	741	7407	0	23704	1481	1481	33333	0	0	741	0	T 33.333	3
567	5926	0	0	11111	4444	0	11111	1481	0	1481	0	741	0	741	0	0	1481	45926	0	15556	0	V 45.926	7
568	2222	0	741	741	741	0	0	4444	0	741	2963	0	5926	0	741	741	1481	2222	68889	7407	0	W 68.889	6
569	20741	0	0	0	741	1481	0	741	0	8889	741	0	0	741	0	0	0	45926	19259	741	0	V 45.926	9
570	4444	0	0	0	741	0	0	21481	0	37778	0	0	0	0	0	741	0	34815	0	0	0	L 37.778	7
571	741	0	0	0	0	0	0	741	0	0	0	0	98519	0	0	0	0	0	0	0	0	P 98.519	4
572	741	0	0	0	0	0	0	10370	0	75556	741	0	0	0	0	0	0	12593	0	0	0	L 75.556	6
573	8209	0	0	0	2985	2239	0	22388	0	50000	0	0	0	0	0	1493	6716	5970	0	0	0	L 50	7
574	746	0	0	0	746	0	0	42537	0	46269	1493	0	0	0	0	0	0	8209	0	0	0	L 46.269	5
575	15672	1493	0	0	0	2239	0	2985	0	746	0	0	0	0	0	2239	1493	73134	0	0	0	V 73.134	5
576	23485	48485	0	0	1515	19697	0	0	0	0	0	0	0	0	0	4545	2273	0	0	0	0	C 48.485	7
577	3030	0	0	0	26515	758	0	15152	0	40909	0	0	0	0	0	0	0	13636	0	0	0	L 40.909	7
578	0	0	0	0	87879	1515	0	0	0	7576	0	0	0	0	0	0	0	1515	0	1515	0	F 87.879	5
579	81818	0	0	0	0	1515	0	0	0	0	0	0	0	0	0	15152	1515	0	0	0	0	A 81.818	4
580	0	758	0	0	51515	0	0	0	0	0	0	0	0	0	0	0	758	0	758	46212	0	F 51.515	7
581	1515	0	0	0	17424	0	0	4545	0	72727	0	0	0	0	0	758	758	1515	0	758	0	L 72.727	8
582	758	0	0	0	0	0	0	15909	0	758	4545	0	0	0	0	758	0	77273	0	0	0	V 77.273	8
583	80303	0	0	0	0	0	0	0	0	0	0	0	0	0	0	19697	0	0	0	0	0	A 80.303	7
584	0	0	2273	0	0	758	91667	0	0	0	0	0	0	758	758	3788	0	0	0	0	0	H 91.667	8
585	1515	68182	0	0	0	0	0	0	0	0	0	2273	0	0	0	25758	1515	758	0	0	0	C 68.182	7
586	758	758	0	0	96212	0	0	758	0	758	758	0	0	0	0	0	0	0	0	0	0	F 96.212	9
587	0	0	0	0	2273	0	0	10606	0	84848	2273	0	0	0	0	0	0	0	0	0	0	L 84.848	7
588	2273	0	0	0	0	1515	0	0	0	2273	0	0	0	0	0	86364	7576	0	0	0	0	S 86.364	7
589	758	0	0	0	0	0	0	27273	0	3030	0	0	0	758	0	758	3788	63636	0	0	0	V 63.636	8
590	0	0	0	0	58333	0	0	758	0	0	0	0	0	0	0	0	0	0	0	40909	0	F 58.333	7
591	758	0	758	92424	0	0	0	0	0	0	0	0	0	5303	0	758	0	0	0	0	0	E 92.424	7
592	3030	0	0	0	0	0	0	15909	0	0	43182	11364	0	0	0	2273	15909	8333	0	0	0	M 43.182	8
593	8209	1493	0	0	0	0	0	8955	0	746	746	0	0	0	0	0	11940	67910	0	0	0	V 67.91	9
594	2985	0	0	0	0	0	0	26119	0	15672	2239	0	0	0	0	0	0	52985	0	0	0	V 52.985	8
595	0	0	93284	0	0	1493	3731	0	0	0	0	1493	0	0	0	0	0	0	0	0	0	D 93.284	8
596	25373	0	0	0	0	0	0	746	0	0	0	0	0	0	0	3731	26119	44030	0	0	0	V 44.03	7
597	0	0	0	0	0	0	0	13433	0	79851	5224	0	0	0	0	0	0	1493	0	0	0	L 79.851	7
598	0	0	0	0	86567	0	0	0	0	13433	0	0	0	0	0	0	0	0	0	0	0	F 86.567	9
599	0	0	0	0	1493	0	0	5970	0	88060	2985	0	0	0	0	0	0	1493	0	0	0	L 88.06	8
600	0	100000	0	0	0	0	0	0	0	0	0	0	0	0	0	0	0	0	0	0	0	C 100	8
601	0	0	0	0	94030	0	0	0	0	0	0	0	0	0	0	0	0	746	0	5224	0	F 94.03	6
602	65672	29851	0	0	0	0	0	0	0	0	0	0	0	0	0	0	2239	2239	0	0	0	A 65.672	9
603	2239	0	0	29104	0	0	2985	32836	0	0	0	0	0	0	0	0	0	32836	0	0	0	I 32.836	5
604	0	0	100000	0	0	0	0	0	0	0	0	0	0	0	0	0	0	0	0	0	0	D 100	6
605	1493	24627	0	0	0	0	0	3731	746	13433	10448	746	0	0	1493	2239	38806	2239	0	0	0	T 38.806	5
606	3731	0	8209	43284	0	0	746	0	40299	0	0	746	0	746	1493	0	746	0	0	0	0	E 43.284	9
607	746	0	0	746	0	0	5224	5224	4478	2985	2985	2985	0	2239	8955	0	28358	746	0	34328	0	Y 34.328	9
608	0	0	0	0	0	0	0	0	0	0	0	98507	0	0	0	746	0	746	0	0	0	N 98.507	9
609	746	0	97015	0	0	0	0	0	0	0	0	746	0	0	0	746	746	0	0	0	0	D 97.015	7
610	0	0	0	0	0	97761	0	0	746	0	0	746	0	0	746	0	0	0	0	0	0	G 97.761	4
611	0	0	0	746	0	0	0	11194	0	3731	0	0	0	1493	0	64179	14925	3731	0	0	0	S 64.179	5
612	14151	0	943	0	0	943	0	0	943	0	0	0	59434	0	2830	18868	943	943	0	0	0	P 59.434	4
613	2239	0	1493	34328	0	43284	0	0	0	0	0	8209	0	1493	0	8955	0	0	0	0	0	G 43.284	7
614	0	0	0	746	0	746	3731	0	47015	0	0	2239	0	746	40299	4478	0	0	0	0	0	K 47.015	7
615	746	0	0	41791	0	0	0	0	746	746	0	0	53731	0	746	1493	0	0	0	0	0	P 53.731	5
616	0	0	746	0	21642	0	0	0	0	0	0	0	0	0	0	1493	0	0	0	76119	0	Y 76.119	8
617	0	0	0	0	48120	0	752	752	0	0	0	0	0	0	0	1504	752	0	0	48120	0	Y 48.12	9
618	2239	0	746	0	0	2239	0	746	0	0	88806	0	0	0	0	746	0	4478	0	0	0	M 88.806	5
619	746	0	69403	0	0	2985	0	0	0	0	0	0	0	0	0	26866	0	0	0	0	0	D 69.403	5
620	0	0	746	1493	0	0	1493	0	52985	0	0	0	2239	22388	13433	2239	1493	1493	0	0	0	K 52.985	8
621	30075	0	6015	26316	0	13534	752	1504	0	0	0	4511	0	752	0	12030	752	3759	0	0	0	A 30.075	8
622	0	0	0	0	12030	0	0	0	0	87218	0	0	0	0	0	752	0	0	0	0	0	L 87.218	4
623	0	0	0	0	0	0	0	0	1515	21212	75758	0	0	758	0	0	0	0	758	0	0	M 75.758	5
624	2479	0	4132	52893	0	0	826	0	7438	0	1653	4132	826	2479	0	14876	4959	3306	0	0	0	E 52.893	8
625	826	0	0	0	83471	0	1653	0	0	3306	0	0	0	0	0	0	0	826	0	9917	0	F 83.471	5
626	0	0	0	0	0	0	0	5983	0	3419	2564	0	0	0	0	0	0	88034	0	0	0	V 88.034	9
